# Interpreting Short Tandem Repeat Variations with Genomic Foundation Models in Olive

**DOI:** 10.64898/2026.10.21.760403

**Authors:** Feifei Xia, Mohammad Hossein Pakdel, Mehdi Hosseini Mazinani, AliAkbar Asadi, Yanfei Zeng, Jianguo Zhang, Vahid Shariati, Maria Anisimova

## Abstract

Short tandem repeats (STRs) are highly mutable, multiallelic variants with distinctive mutation dynamics and have been associated with phenotypic variation across diverse species. However, genome-wide STR variation remains poorly characterized in olive, and the large number of naturally occurring alleles creates a challenge for variant interpretation. Genomic language models offer a potential way to assess how STR length changes alter learned sequence representations, but their responses to natural multiallelic STR series have not been systematically evaluated. Here, we identified 117,119 polymorphic STRs across 212 Iranian and Mediterranean olive accessions. STRs recovered the major SNP-defined ancestry axes while resolving additional geographically structured subcomponents. We then quantified STR-induced embedding perturbation using three plant genomic language models: AgroNT, PlantCAD2, and GPN. Across all three models, embedding distance generally increased with repeat-length difference from the reference allele, and 7,417 loci were embedding-sensitive in all three models. These signals were robust to fixed-length input construction and exceeded those of matched nonrepetitive indels at most tested loci. Integration with oil-composition associations prioritized four exploratory loci supported by all three models. Overall, we provide a genome-wide olive STR resource and show that plant genomic language models capture reproducible responses to natural STR length variation. Combining cross-model embedding evidence with phenotype association provides a potential framework for prioritizing candidate STRs for further investigation.
