## Supplementary Data S1-S7 for "Interpreting Short Tandem Repeat Variations with Genomic Foundation Models in Olive": Supplementary_Data_S1.csv

Sample_ID	Whole_Reads_Before_Trim	Whole_Reads_After_Trim	Mapped_Reads	Unmapped_Reads	Mapping_Fraction	Coverage_X	Country	Province	Accession_Name	Subspecies	Source	PASS_STR_Loci	Total_STR_Loci	PASS_STR_Percent
CI4	65305056	63834396	55278551	8555845	0.87	13.88	Iran	Golestan	Mari	Olea europaea subsp. europaea	Iranian cohort	299967	480768	62.393296
CT1	53458659	52312703	46321819	5990884	0.89	11.37	Iran	Golestan	CTO1	Olea europaea subsp. europaea	Iranian cohort	271778	480768	56.529969
DEZ	69392537	67852130	58528726	9323404	0.86	14.75	Iran	Khuzestan	Dezful	Olea europaea subsp. europaea	Iranian cohort	314861	480768	65.491256
EU1	189615456	166916303	135231034	31685269	0.81	36.29	Morocco	-	Wild 07	Olea europaea subsp. Sylvestris	PRJNA556567	331369	480768	68.924928
EU10	197719824	171075494	117827475	53248019	0.69	37.19	Greece	-	Lianolia Kerkyras	Olea europaea subsp. europaea	PRJNA556567	355379	480768	73.919021
EU100	113386929	112549624	71885469	40664155	0.64	24.47	Greece	-	Ntopia Zakynthou	Olea europaea subsp. europaea	PRJNA782823	262734	480768	54.648812
EU101	131585024	130637027	84761550	45875477	0.65	28.4	Greece	-	Petrolia	Olea europaea subsp. europaea	PRJNA782823	283019	480768	58.868103
EU102	130970372	129855552	81933250	47922302	0.63	28.23	Greece	-	Kolyreiki	Olea europaea subsp. europaea	PRJNA782823	255011	480768	53.042424
EU104	130313625	128763478	85227948	43535530	0.66	27.99	Greece	-	Chalkidikis	Olea europaea subsp. europaea	PRJNA782823	210321	480768	43.746880
EU105	108646454	107731246	71670506	36060740	0.67	23.42	Greece	-	Mastoidis	Olea europaea subsp. europaea	PRJNA782823	253275	480768	52.681335
EU106	121704236	120621254	80098812	40522442	0.66	26.22	Greece	-	Koroneiki	Olea europaea subsp. europaea	PRJNA782823	239621	480768	49.841296
EU107	135040963	133590649	91602624	41988025	0.69	29.04	Greece	-	Megaritiki	Olea europaea subsp. europaea	PRJNA782823	214976	480768	44.715122
EU108	146796067	145537554	95319547	50218007	0.65	31.64	Greece	-	Mavrelia	Olea europaea subsp. europaea	PRJNA782823	283824	480768	59.035543
EU109	145101397	143609509	96108876	47500633	0.67	31.22	Greece	-	Koutsourelia	Olea europaea subsp. europaea	PRJNA782823	267066	480768	55.549870
EU11	172518976	150478917	104319978	46158939	0.69	32.71	Spain	-	Pinonera	Olea europaea subsp. europaea	PRJNA556567	348942	480768	72.580122
EU110	114876050	113238558	73615719	39622839	0.65	24.62	Greece	-	Chondrolia Chalkidikis	Olea europaea subsp. europaea	PRJNA782823	203200	480768	42.265708
EU111	132847004	131931474	87333935	44597539	0.66	28.68	Greece	-	Vasilikada	Olea europaea subsp. europaea	PRJNA782823	221523	480768	46.076902
EU112	131834044	131062299	85583020	45479279	0.65	28.49	Greece	-	Kalamon	Olea europaea subsp. europaea	PRJNA782823	251392	480768	52.289670
EU113	131167585	130250381	86819637	43430744	0.67	28.32	Greece	-	Konservolia Amfissis	Olea europaea subsp. europaea	PRJNA782823	254709	480768	52.979608
EU114	151261571	150201442	101655416	48546026	0.68	32.65	Greece	-	Adramytini	Olea europaea subsp. europaea	PRJNA782823	274181	480768	57.029794
EU12	148494874	132388667	91819734	40568933	0.69	28.78	Greece	-	Mavreya	Olea europaea subsp. europaea	PRJNA556567	329025	480768	68.437375
EU13	222353102	196172321	134626735	61545586	0.69	42.65	Spain	-	Wild 04	Olea europaea subsp. Sylvestris	PRJNA556567	359958	480768	74.871456
EU14	234556921	217240620	147981913	69258707	0.68	47.23	Spain	-	Royal	Olea europaea subsp. europaea	PRJNA556567	327173	480768	68.052158
EU15	247431124	205704788	167763955	37940833	0.82	44.72	Spain	-	Wild03	Olea europaea subsp. Sylvestris	PRJNA556567	310949	480768	64.677558
EU16	199420410	172297853	134357020	37940833	0.78	37.46	Spain	-	Llumeta	Olea europaea subsp. europaea	PRJNA556567	345727	480768	71.911400
EU17	176719843	159561199	126018883	33542316	0.79	34.69	Israel	-	Barnea	Olea europaea subsp. europaea	PRJNA556567	327657	480768	68.152830
EU18	207073070	156183247	110527892	45655355	0.71	33.95	Syria	-	Majhol-1013	Olea europaea subsp. europaea	PRJNA556567	335986	480768	69.885267
EU19	159801307	119752515	84891720	34860795	0.71	26.03	Greece	-	Mastoidis	Olea europaea subsp. europaea	PRJNA556567	328059	480768	68.236447
EU2	174960492	152679177	105968421	46710756	0.69	33.19	Greece	-	Myrtolia	Olea europaea subsp. europaea	PRJNA556567	343309	480768	71.408455
EU20	183716529	162932342	125072063	37860279	0.77	35.42	Syria	-	Abbadi Abou Gabra-842	Olea europaea subsp. europaea	PRJNA556567	326486	480768	67.909262
EU21	181936947	134078562	105694268	28384294	0.79	29.15	Iran	Golestan	Fishomi	Olea europaea subsp. europaea	Iranian cohort	322483	480768	67.076636
EU22	180065697	156769057	108491868	48277189	0.69	34.08	Syria	-	Abou Satl Mohazam	Olea europaea subsp. europaea	PRJNA556567	338164	480768	70.338292
EU23	170145951	147692773	111620702	36072071	0.76	32.11	Spain	-	Wild 06	Olea europaea subsp. Sylvestris	PRJNA556567	321414	480768	66.854283
EU24	165578589	147909324	116613739	31295585	0.79	32.15	Spain	-	Forastera de Tortosa	Olea europaea subsp. europaea	PRJNA556567	356641	480768	74.181518
EU25	183982490	164814607	127512912	37301695	0.77	35.83	Spain	-	Wild 05	Olea europaea subsp. Sylvestris	PRJNA556567	343433	480768	71.434247
EU26	170761845	128937859	100937680	28000179	0.78	28.03	Tunisia	-	Dokkar	Olea europaea subsp. europaea	PRJNA556567	319811	480768	66.520858
EU27	194399051	176282581	136878297	39404284	0.78	38.32	Syria	-	Jabali	Olea europaea subsp. europaea	PRJNA556567	327645	480768	68.150334
EU28	192845777	168975526	129671470	39304056	0.77	36.73	Syria	-	Majhol-152	Olea europaea subsp. europaea	PRJNA556567	324906	480768	67.580621
EU29	166805713	127664897	101219657	26445240	0.79	27.75	Spain	-	Picudo	Olea europaea subsp. europaea	PRJNA556567	335649	480768	69.815171
EU3	177899482	155741917	107557131	48184786	0.69	33.86	Albania	-	Klon-14-1812	Olea europaea subsp. europaea	PRJNA556567	340093	480768	70.739525
EU30	195980643	173037413	119608866	53428547	0.69	37.62	Syria	-	Maarri	Olea europaea subsp. europaea	PRJNA556567	344851	480768	71.729192
EU31	197475111	173344823	120637603	52707220	0.7	37.68	Spain	-	Temprano	Olea europaea subsp. europaea	PRJNA556567	352426	480768	73.304796
EU32	165590478	165590478	121032555	44557923	0.73	36	Spain	-	Menya	Olea europaea subsp. europaea	PRJNA556567	360355	480768	74.954032
EU33	210027566	185763122	128364829	57398293	0.69	40.38	Greece	-	Koroneiki	Olea europaea subsp. europaea	PRJNA556567	360702	480768	75.026208
EU34	165518072	148479842	102185636	46294206	0.69	32.28	Spain	-	Manzanilla de Sevilla	Olea europaea subsp. europaea	PRJNA556567	330796	480768	68.805744
EU35	175575218	129249931	102508113	26741818	0.79	28.1	Turkey	-	Uslu	Olea europaea subsp. europaea	PRJNA556567	335374	480768	69.757971
EU36	193183367	141110244	111016122	30094122	0.79	30.68	Spain	-	Lechin de Sevilla	Olea europaea subsp. europaea	PRJNA556567	349309	480768	72.656458
EU37	185113132	164416364	114631553	49784811	0.7	35.74	Spain	-	Ocal	Olea europaea subsp. europaea	PRJNA556567	345148	480768	71.790968
EU38	180137578	159810504	110897020	48913484	0.69	34.74	Syria	-	Abou Kanani	Olea europaea subsp. europaea	PRJNA556567	341846	480768	71.104150
EU39	201940387	145102408	115744583	29357825	0.8	31.54	Spain	-	Verdial de Velez-Malaga-1	Olea europaea subsp. europaea	PRJNA556567	329298	480768	68.494159
EU4	159310509	139832339	95847707	43984632	0.69	30.4	Syria	-	Barri	Olea europaea subsp. europaea	PRJNA556567	312619	480768	65.024918
EU40	246833816	200351034	155286753	45064281	0.78	43.55	Spain	-	Arbequina	Olea europaea subsp. europaea	PRJNA556567	337480	480768	70.196020
EU41	175338357	153266722	105086249	48180473	0.69	33.32	Algeria	-	Chemlal de Kabylie	Olea europaea subsp. europaea	PRJNA556567	352556	480768	73.331836
EU42	246845182	196614738	134285139	62329599	0.68	42.74	Spain	-	Wild02	Olea europaea subsp. Sylvestris	PRJNA556567	316493	480768	65.830713
EU43	251701572	209708753	143653161	66055592	0.69	45.59	Croatia	-	Wild01	Olea europaea subsp. Sylvestris	PRJNA556567	331912	480768	69.037873
EU44	187354928	136975690	107785952	29189738	0.79	29.78	Italy	-	Leccino	Olea europaea subsp. europaea	PRJNA556567	323375	480768	67.262172
EU45	193718625	143455417	102416167	41039250	0.71	31.19	Spain	-	Manzanillera de Huercal Overa	Olea europaea subsp. europaea	PRJNA556567	344178	480768	71.589207
EU46	214712485	151218073	108570865	42647208	0.72	32.87	Spain	-	Hojiblanca	Olea europaea subsp. europaea	PRJNA556567	342043	480768	71.145126
EU47	164447948	116139982	81892397	34247585	0.71	25.25	Greece	-	Kalamon	Olea europaea subsp. europaea	PRJNA556567	313011	480768	65.106455
EU48	206713391	168501879	104231820	64270059	0.62	36.63	Spain	-	Picual	Olea europaea subsp. europaea	PRJNA556567	319928	480768	66.545194
EU49	212067528	159819569	113270551	46549018	0.71	34.74	Spain	-	Zarza	Olea europaea subsp. europaea	PRJNA556567	352061	480768	73.228875
EU5	204645654	178496003	123975484	54520519	0.69	38.8	Italy	-	Grappolo	Olea europaea subsp. europaea	PRJNA556567	348705	480768	72.530826
EU52	206713551	168371895	104138110	64233785	0.62	36.6	Spain	-	SRR10075692	Olea europaea subsp. europaea	PRJNA556567	280348	480768	58.312533
EU53	206714281	168416361	104374298	64042063	0.62	36.61	Spain	-	SRR10075695	Olea europaea subsp. europaea	PRJNA556567	320083	480768	66.577434
EU54	206711384	168370205	104049287	64320918	0.62	36.6	Spain	-	SRR10075694	Olea europaea subsp. europaea	PRJNA556567	319441	480768	66.443898
EU57	153894834	149387360	100149375	49237985	0.67	32.48	Italy	-	Frantoio 2	Olea europaea subsp. europaea	PRJEB35540	331289	480768	68.908288
EU58	148957462	144521128	96286255	48234873	0.67	31.42	Greece	-	Koroneiki	Olea europaea subsp. europaea	PRJEB35540	330866	480768	68.820304
EU59	157302271	113932434	75811817	38120617	0.67	24.77	Algeria	-	Chemlal de Kabilye	Olea europaea subsp. europaea	PRJEB35540	314638	480768	65.444872
EU6	172383809	150515288	102961363	47553925	0.68	32.72	Spain	-	Wild 11	Olea europaea subsp. Sylvestris	PRJNA556567	324403	480768	67.475997
EU60	151371725	145643540	96738083	48905457	0.66	31.66	Greece	-	Megaritiki	Olea europaea subsp. europaea	PRJEB35540	329278	480768	68.489999
EU61	122938355	107530937	74792935	32738002	0.7	23.38	Spain	-	Lechin de Granada	Olea europaea subsp. europaea	PRJEB35540	331208	480768	68.891440
EU62	256604230	250077341	165558742	84518599	0.66	54.36	Spain	-	Pechon	Olea europaea subsp. Sylvestris	PRJEB35540	326390	480768	67.889294
EU64	241696214	226039815	153721304	72318511	0.68	49.14	Spain	-	Lechin_Sevilla1	Olea europaea subsp. europaea	PRJEB35540	380485	480768	79.141083
EU65	235097081	216313494	147451064	68862430	0.68	47.02	Spain	-	Lechin_Sevilla2	Olea europaea subsp. europaea	PRJEB35540	378576	480768	78.744010
EU66	234909630	216835715	147843888	68991827	0.68	47.14	Spain	-	Picual	Olea europaea subsp. europaea	PRJEB35540	348916	480768	72.574714
EU67	279806172	268066789	184725951	83340838	0.69	58.28	Syria	-	Sorani	Olea europaea subsp. europaea	PRJEB35540	348277	480768	72.441801
EU68	271623852	258060980	258060980		1	56.1	Lebanon	-	Beladi	Olea europaea subsp. europaea	PRJEB35540	350411	480768	72.885675
EU69	256030423	248978308	172507216	76471092	0.69	54.13	Spain	-	Arbequina	Olea europaea subsp. europaea	PRJEB35540	358563	480768	74.581295
EU7	183383354	159952715	109706427	50246288	0.69	34.77	Albania	-	Wild 09	Olea europaea subsp. Sylvestris	PRJNA556567	334969	480768	69.673730
EU70	119516268	118552726	79386888	39165838	0.67	25.77	Greece	-	Gaidourelia	Olea europaea subsp. europaea	PRJNA782823	210301	480768	43.742720
EU71	116716385	115590477	78686689	36903788	0.68	25.13	Greece	-	Myrtolia	Olea europaea subsp. europaea	PRJNA782823	222754	480768	46.332951
EU72	127083629	126080505	81188009	44892496	0.64	27.41	Greece	-	Tragolia	Olea europaea subsp. europaea	PRJNA782823	268020	480768	55.748303
EU73	107504953	106358667	69730266	36628401	0.66	23.12	Greece	-	Mavrolia Lefkados	Olea europaea subsp. europaea	PRJNA782823	263839	480768	54.878652
EU74	141643744	140539937	91242910	49297027	0.65	30.55	Greece	-	Pierias	Olea europaea subsp. europaea	PRJNA782823	285191	480768	59.319880
EU75	120993130	119855946	74925865	44930081	0.63	26.06	Greece	-	Matolia Ilias	Olea europaea subsp. europaea	PRJNA782823	273677	480768	56.924962
EU76	136755280	135635910	87799118	47836792	0.65	29.49	Greece	-	Asprolia Lefkados	Olea europaea subsp. europaea	PRJNA782823	289055	480768	60.123594
EU77	121646693	119951652	84975622	34976030	0.71	26.08	Greece	-	Rachati	Olea europaea subsp. europaea	PRJNA782823	176717	480768	36.757230
EU78	124779325	123776658	78489781	45286877	0.63	26.91	Greece	-	Lianolia Kerkyras	Olea europaea subsp. europaea	PRJNA782823	256640	480768	53.381257
EU79	124846032	123850978	82455943	41395035	0.67	26.92	Greece	-	Karydolia	Olea europaea subsp. europaea	PRJNA782823	257764	480768	53.615049
EU8	187820952	163208140	112562106	50646034	0.69	35.48	Morocco	-	Wild 08	Olea europaea subsp. Sylvestris	PRJNA556567	355169	480768	73.875341
EU80	128042922	127109305	85620970	41488335	0.67	27.63	Greece	-	Kalokairida	Olea europaea subsp. europaea	PRJNA782823	232864	480768	48.435836
EU81	131734544	130686066	87586509	43099557	0.67	28.41	Greece	-	Kothreiki	Olea europaea subsp. europaea	PRJNA782823	248037	480768	51.591828
EU82	147576386	146646046	98308368	48337678	0.67	31.88	Greece	-	Dafnelia	Olea europaea subsp. europaea	PRJNA782823	273282	480768	56.842802
EU83	134048562	133092280	87760395	45331885	0.66	28.93	Greece	-	Thiaki	Olea europaea subsp. europaea	PRJNA782823	283443	480768	58.956295
EU85	130697563	129720380	84625469	45094911	0.65	28.2	Greece	-	Throuba Naxou	Olea europaea subsp. europaea	PRJNA782823	279289	480768	58.092261
EU86	125165830	124024548	86247125	37777423	0.7	26.96	Greece	-	Asprolia Alexandroupolis	Olea europaea subsp. europaea	PRJNA782823	192079	480768	39.952534
EU87	113191101	112225917	78245464	33980453	0.7	24.4	Greece	-	Makris	Olea europaea subsp. europaea	PRJNA782823	184140	480768	38.301218
EU88	139874766	138624307	88071700	50552607	0.64	30.14	Greece	-	Mavrelia Serron	Olea europaea subsp. europaea	PRJNA782823	263672	480768	54.843916
EU89	125883316	124958700	81403916	43554784	0.65	27.16	Greece	-	Lefkolia Serron	Olea europaea subsp. europaea	PRJNA782823	271112	480768	56.391440
EU9	171906672	150689620	104552724	46136896	0.69	32.76	Iran	Golestan	Mari	Olea europaea subsp. europaea	Iranian cohort	326254	480768	67.861006
EU90	167844671	166256730	113455185	52801545	0.68	36.14	Greece	-	Throubolia	Olea europaea subsp. europaea	PRJNA782823	281997	480768	58.655526
EU91	134195084	133128711	86831289	46297422	0.65	28.94	Greece	-	Throumpa Thasou	Olea europaea subsp. europaea	PRJNA782823	273467	480768	56.881282
EU92	125227916	124122713	61338357	62784356	0.49	26.98	Greece	-	Galatistas Ag. Orous	Olea europaea subsp. europaea	PRJNA782823	252244	480768	52.466886
EU93	131836721	130682428	86516343	44166085	0.66	28.41	Greece	-	Valanolia	Olea europaea subsp. europaea	PRJNA782823	273171	480768	56.819713
EU94	117679296	116276337	78836397	37439940	0.68	25.28	Greece	-	Amygdalolia	Olea europaea subsp. europaea	PRJNA782823	227783	480768	47.378985
EU95	121541365	120422573	75586488	44836085	0.63	26.18	Greece	-	Kolybada	Olea europaea subsp. europaea	PRJNA782823	217837	480768	45.310212
EU96	136371142	135245770	92244215	43001555	0.68	29.4	Greece	-	Strogylolia	Olea europaea subsp. europaea	PRJNA782823	236220	480768	49.133886
EU97	121873948	120774169	79882098	40892071	0.66	26.26	Spain	-	Picual	Olea europaea subsp. europaea	PRJNA782823	236097	480768	49.108302
EU98	136709457	135652002	88312647	47339355	0.65	29.49	Greece	-	Arbequina	Olea europaea subsp. europaea	PRJNA782823	279528	480768	58.141973
EU99	127823115	126511039	88120517	38390522	0.7	27.5	Greece	-	Aggouromanakolia	Olea europaea subsp. europaea	PRJNA782823	254812	480768	53.001032
G2A	80060811	78349699	67313306	11036393	0.86	17.03	Iran	Golestan	Shenge	Olea europaea subsp. europaea	Iranian cohort	308937	480768	64.259061
G3A	63512328	62199784	53971601	8228183	0.87	13.52	Iran	Golestan	Zard	Olea europaea subsp. europaea	Iranian cohort	298418	480768	62.071103
IC1	197330560	97427490	84668648	12758842	0.87	21.18	Iran	Lorestan	Sepid dasht	Olea europaea subsp. europaea	Iranian cohort	340756	480768	70.877429
IC100b	233110864	114724348	99579959	15144389	0.87	24.94	Iran	Khoor va Biabanak	Ordib	Olea europaea subsp. europaea	Iranian cohort	347236	480768	72.225273
IC10a	178985472	88307900	77393369	10914531	0.88	19.2	Iran	Golestan	Minoudasht 2	Olea europaea subsp. europaea	Iranian cohort	324579	480768	67.512605
IC11	187633098	92754670	80773038	11981632	0.87	20.16	Iran	Golestan	Minoudasht 3	Olea europaea subsp. europaea	Iranian cohort	328134	480768	68.252047
IC12	214278002	105782222	91402338	14379884	0.86	23	Iran	Golestan	Livan	Olea europaea subsp. europaea	Iranian cohort	347028	480768	72.182009
IC123	71954198	70742557	61070638	9671919	0.86	15.38	Iran	Golestan	CTO50	Olea europaea subsp. europaea	Iranian cohort	315326	480768	65.587976
IC13	362050788	179876158	157590689	22285469	0.88	39.1	Iran	Golestan	Lemesk	Olea europaea subsp. europaea	Iranian cohort	356060	480768	74.060670
IC132	168088520	83132771	74505276	8627495	0.9	18.07	Greece	-	Manaki	Olea europaea subsp. europaea	Iranian cohort	349151	480768	72.623594
IC14	168455276	83372215	72764433	10607782	0.87	18.12	Iran	Golestan	Uzineh 1	Olea europaea subsp. europaea	Iranian cohort	327311	480768	68.080862
IC140a	180633504	89045292	77492437	11552855	0.87	19.36	Iran	Golestan	Farshbaf1	Olea europaea subsp. europaea	Iranian cohort	331356	480768	68.922224
IC141	200868086	99211028	85507063	13703965	0.86	21.57	Greece	-	Meidan	Olea europaea subsp. europaea	Iranian cohort	353645	480768	73.558348
IC144b	209964182	103723503	89950309	13773194	0.87	22.55	Iran	Golestan	Gal Sensitive	Olea europaea subsp. europaea	Iranian cohort	347972	480768	72.378361
IC145	175129180	86362207	75849173	10513034	0.88	18.77	Iran	Golestan	Gal Sensitive	Olea europaea subsp. europaea	Iranian cohort	338475	480768	70.402980
IC146	196721086	97064843	85333947	11730896	0.88	21.1	Iran	Golestan	Gal Tolerant	Olea europaea subsp. europaea	Iranian cohort	345210	480768	71.803864
IC147	218735310	108082578	93485070	14597508	0.86	23.5	Iran	Golestan	Gal Tolerant	Olea europaea subsp. europaea	Iranian cohort	346943	480768	72.164329
IC15b	168424058	83404730	73242692	10162038	0.88	18.13	Iran	Golestan	Uzineh 3	Olea europaea subsp. europaea	Iranian cohort	327131	480768	68.043422
IC16	193450556	95800069	85581134	10218935	0.89	20.83	Iran	Golestan	Uzineh 4	Olea europaea subsp. europaea	Iranian cohort	334312	480768	69.537074
IC17	214081020	105805058	91638447	14166611	0.87	23	Iran	Golestan	Uzineh 5	Olea europaea subsp. europaea	Iranian cohort	343869	480768	71.524935
IC18	237479706	117432697	101611019	15821678	0.87	25.53	Iran	Golestan	Nasr abad 1	Olea europaea subsp. europaea	Iranian cohort	342538	480768	71.248086
IC19	273577882	135187752	118014251	17173501	0.87	29.39	Iran	Golestan	Ghazanghaye 1	Olea europaea subsp. europaea	Iranian cohort	344301	480768	71.614791
IC2	172469996	85140676	72826121	12314555	0.86	18.51	Iran	Lorestan	Chamsangar	Olea europaea subsp. europaea	Iranian cohort	335696	480768	69.824947
IC20	201261200	99587415	87596590	11990825	0.88	21.65	Iran	Golestan	Ghazanghaye 2	Olea europaea subsp. europaea	Iranian cohort	341212	480768	70.972278
IC21b	221668414	109188563	94385770	14802793	0.86	23.74	Iran	Golestan	Ghazanghaye 6	Olea europaea subsp. europaea	Iranian cohort	341553	480768	71.043206
IC22	138014082	68159099	59247881	8911218	0.87	14.82	Iran	Golestan	Ghazanghaye 7	Olea europaea subsp. europaea	Iranian cohort	319190	480768	66.391690
IC23	190454914	94057495	81877926	12179569	0.87	20.45	Iran	Golestan	Ghazanghaye 8	Olea europaea subsp. europaea	Iranian cohort	340137	480768	70.748677
IC24b	142710486	70388671	60935349	9453322	0.87	15.3	Iran	Golestan	Azadshahr 2	Olea europaea subsp. europaea	Iranian cohort	318409	480768	66.229242
IC25	95044121	93977649	80966105	13011544	0.86	20.43	Iran	Golestan	Azadshahr 3	Olea europaea subsp. europaea	Iranian cohort	332542	480768	69.168913
IC26	177247772	87549925	68931490	18618435	0.79	19.03	Iran	Golestan	Azadshahr 5	Olea europaea subsp. europaea	Iranian cohort	295753	480768	61.516781
IC27	161331866	80535517	71982084	8553433	0.89	17.51	Iran	Kohgiluyeh	Mondan2	Olea europaea subsp. europaea	Iranian cohort	332278	480768	69.114001
IC28	181411676	89666512	78317884	11348628	0.87	19.49	Iran	Kohgiluyeh	Mondan3	Olea europaea subsp. europaea	Iranian cohort	340760	480768	70.878261
IC29	187661354	92622293	80916067	11706226	0.87	20.14	Iran	Kohgiluyeh	Delibayar1	Olea europaea subsp. europaea	Iranian cohort	340848	480768	70.896565
IC3	167615680	82624803	70689354	11935449	0.86	17.96	Iran	Khuzestan	Ketfe goushe	Olea europaea subsp. europaea	Iranian cohort	332373	480768	69.133761
IC30	210354904	103818436	91820843	11997593	0.88	22.57	Iran	Kohgiluyeh	Delibayar4	Olea europaea subsp. europaea	Iranian cohort	341750	480768	71.084182
IC31b	197162830	97242278	84389685	12852593	0.87	21.14	Iran	Kohgiluyeh	Savari	Olea europaea subsp. europaea	Iranian cohort	341096	480768	70.948150
IC32a	221989882	109670031	94088903	15581128	0.86	23.84	Iran	Kohgiluyeh	PoleBreemk5	Olea europaea subsp. europaea	Iranian cohort	347000	480768	72.176185
IC33	157039766	77416824	64164465	13252359	0.83	16.83	Iran	Kohgiluyeh	TangeTamoradik6	Olea europaea subsp. europaea	Iranian cohort	312228	480768	64.943590
IC34a	236844272	116664984	101673494	14991490	0.87	25.36	Iran	Kohgiluyeh	TangTamoradi114493	Olea europaea subsp. europaea	Iranian cohort	352430	480768	73.305628
IC36	133871470	66224832	56745092	9479740	0.86	14.4	Iran	Boushehr	Kheirak-jonoobi	Olea europaea subsp. europaea	Iranian cohort	319647	480768	66.486746
IC37	164030666	80835488	70176273	10659215	0.87	17.57	Iran	Kermanshah	Deh-Sefid8	Olea europaea subsp. europaea	Iranian cohort	330819	480768	68.810528
IC38	201732730	99638906	87059828	12579078	0.87	21.66	Iran	Kermanshah	Dalahoo	Olea europaea subsp. europaea	Iranian cohort	344670	480768	71.691544
IC39	173005874	85386681	73859867	11526814	0.87	18.56	Iran	Kermanshah	Banavareh7	Olea europaea subsp. europaea	Iranian cohort	336814	480768	70.057491
IC40	187447986	92490202	80984294	11505908	0.88	20.11	Iran	Kermanshah	Deh-Sefid3	Olea europaea subsp. europaea	Iranian cohort	339392	480768	70.593717
IC41	152123394	75017318	64476916	10540402	0.86	16.31	Iran	Kermanshah	Banavareh6	Olea europaea subsp. europaea	Iranian cohort	327006	480768	68.017422
IC42	187072030	92424438	81326561	11097877	0.88	20.09	Iran	Kermanshah	Dasht-e-Direh1	Olea europaea subsp. europaea	Iranian cohort	338478	480768	70.403604
IC43	168607306	83130911	71745608	11385303	0.86	18.07	Iran	Kermanshah	Dasht-e-Direh2	Olea europaea subsp. europaea	Iranian cohort	332813	480768	69.225281
IC44	171141228	84375635	74412582	9963053	0.88	18.34	Iran	Kermanshah	Gilan-e-Gharb	Olea europaea subsp. europaea	Iranian cohort	338473	480768	70.402564
IC49a	193531646	95267403	82409029	12858374	0.87	20.71	Iran	Tarom	T1	Olea europaea subsp. europaea	Iranian cohort	346896	480768	72.154553
IC4b	190054620	93841550	80491385	13350165	0.86	20.4	Iran	Khuzestan	Avend	Olea europaea subsp. europaea	Iranian cohort	341091	480768	70.947110
IC5	189643672	93597451	80095512	13501939	0.86	20.35	Iran	Khuzestan	Chele nesa'a	Olea europaea subsp. europaea	Iranian cohort	340263	480768	70.774885
IC50b	188138132	92679998	81080535	11599463	0.87	20.15	Iran	Tarom	T2	Olea europaea subsp. europaea	Iranian cohort	346638	480768	72.100889
IC51	177140018	87067476	75507875	11559601	0.87	18.93	Iran	Tarom	T4	Olea europaea subsp. europaea	Iranian cohort	343270	480768	71.400343
IC52	208050330	102526600	90649451	11877149	0.88	22.29	Iran	Tarom	T5	Olea europaea subsp. europaea	Iranian cohort	353555	480768	73.539628
IC53	201778550	99389770	86184620	13205150	0.87	21.61	Iran	Tarom	T6	Olea europaea subsp. europaea	Iranian cohort	358770	480768	74.624351
IC54	124710286	61413756	53461990	7951766	0.87	13.35	Iran	Tarom	T7	Olea europaea subsp. europaea	Iranian cohort	318958	480768	66.343434
IC56b	169304060	83668067	69860755	13807312	0.83	18.19	Iran	Tarom	T8	Olea europaea subsp. europaea	Iranian cohort	295875	480768	61.542158
IC58a	178652884	88226735	77445770	10780965	0.88	19.18	Iran	Tarom	T10	Olea europaea subsp. europaea	Iranian cohort	338237	480768	70.353476
IC59a	297359028	147172447	126634344	20538103	0.86	31.99	Iran	Tarom	T12	Olea europaea subsp. europaea	Iranian cohort	364863	480768	75.891698
IC60	220051188	108470625	93877877	14592748	0.87	23.58	Iran	Tarom	T14	Olea europaea subsp. europaea	Iranian cohort	358396	480768	74.546559
IC61	188470010	92969552	81507064	11462488	0.88	20.21	Iran	Tarom	T15	Olea europaea subsp. europaea	Iranian cohort	336411	480768	69.973667
IC62	217800218	107352265	93829879	13522386	0.87	23.34	Iran	Tarom	T16	Olea europaea subsp. europaea	Iranian cohort	356578	480768	74.168414
IC63	197640562	97503789	87023461	10480328	0.89	21.2	Iran	Tarom	T17	Olea europaea subsp. europaea	Iranian cohort	355257	480768	73.893645
IC64	190456454	94438814	82603999	11834815	0.87	20.53	Iran	Tarom	T18	Olea europaea subsp. europaea	Iranian cohort	338631	480768	70.435428
IC65	281687358	138807104	121290088	17517016	0.87	30.18	Iran	Tarom	T19	Olea europaea subsp. europaea	Iranian cohort	371845	480768	77.343958
IC66b	252671870	124970214	109644523	15325691	0.88	27.17	Iran	Tarom	T20	Olea europaea subsp. europaea	Iranian cohort	347028	480768	72.182009
IC67a	187588512	92348998	80237140	12111858	0.87	20.08	Iran	Tarom	T21	Olea europaea subsp. europaea	Iranian cohort	333890	480768	69.449298
IC68a	264968796	130806308	113368610	17437698	0.87	28.44	Iran	Tarom	T23	Olea europaea subsp. europaea	Iranian cohort	355526	480768	73.949597
IC69b	238043550	117266340	101614739	15651601	0.87	25.49	Iran	Tarom	T24	Olea europaea subsp. europaea	Iranian cohort	351277	480768	73.065803
IC6a	201393888	99621874	84676935	14944939	0.85	21.66	Iran	Khuzestan	Mavi 1	Olea europaea subsp. europaea	Iranian cohort	337166	480768	70.130708
IC7	227910686	112659208	97519158	15140050	0.87	24.49	Iran	Khuzestan	Mavi 2	Olea europaea subsp. europaea	Iranian cohort	346433	480768	72.058248
IC70	142000144	68852274	59162571	9689703	0.86	14.97	Greece	-	Amigdalolia	Olea europaea subsp. europaea	Iranian cohort	320321	480768	66.626939
IC71b	160990514	79328326	68749238	10579088	0.87	17.25	Iran	Yazd	Tabas	Olea europaea subsp. europaea	Iranian cohort	331195	480768	68.888736
IC72	179496616	88711672	78488997	10222675	0.88	19.29	Iran	Ilam	Bansarv3	Olea europaea subsp. europaea	Iranian cohort	340576	480768	70.839989
IC73a	200326628	98778686	86082167	12696519	0.87	21.47	Iran	Ilam	Bansarv2	Olea europaea subsp. europaea	Iranian cohort	346232	480768	72.016440
IC74	199651892	98526768	86184064	12342704	0.87	21.42	Iran	Ilam	Bansarv1	Olea europaea subsp. europaea	Iranian cohort	345391	480768	71.841512
IC75b	173588654	85463041	73885258	11577783	0.86	18.58	Iran	Ilam	Malekshahi-Siabdarvish	Olea europaea subsp. europaea	Iranian cohort	334095	480768	69.491938
IC76	184685080	91112316	77993375	13118941	0.86	19.81	Iran	Ilam	Chamjiyeh1	Olea europaea subsp. europaea	Iranian cohort	337398	480768	70.178964
IC77	155431966	76733055	67331756	9401299	0.88	16.68	Iran	Ilam	Chamjiyeh2	Olea europaea subsp. europaea	Iranian cohort	333097	480768	69.284353
IC78a	167742152	82598303	70980395	11617908	0.86	17.96	Iran	Ilam	Chamjiyeh3	Olea europaea subsp. europaea	Iranian cohort	333535	480768	69.375458
IC79b	154535286	76221883	66603669	9618214	0.87	16.57	Iran	Ilam	Chamjiyeh4	Olea europaea subsp. europaea	Iranian cohort	329687	480768	68.575072
IC80a	130634288	64496598	56594589	7902009	0.88	14.02	Iran	Ilam	Chamjiyeh5	Olea europaea subsp. europaea	Iranian cohort	320362	480768	66.635467
IC81	240363354	118474809	102275868	16198941	0.86	25.76	Iran	Ilam	Chamjiyeh6	Olea europaea subsp. europaea	Iranian cohort	349976	480768	72.795194
IC82	172492652	86121759	76201676	9920083	0.88	18.72	Iran	Ilam	Chamjiyeh7	Olea europaea subsp. europaea	Iranian cohort	338014	480768	70.307092
IC83	174047106	86915679	77474863	9440816	0.89	18.89	Iran	Ilam	Pardeh	Olea europaea subsp. europaea	Iranian cohort	336663	480768	70.026083
IC84a	170949334	84255471	73559792	10695679	0.87	18.32	Iran	Ilam	Chonan1-chovar	Olea europaea subsp. europaea	Iranian cohort	335528	480768	69.790003
IC85	173806102	85576859	74728327	10848532	0.87	18.6	Iran	Ilam	Chonan2-chovar	Olea europaea subsp. europaea	Iranian cohort	337099	480768	70.116771
IC86	185456050	91620421	81379080	10241341	0.89	19.92	Iran	Ilam	Chonan3-chovar	Olea europaea subsp. europaea	Iranian cohort	339824	480768	70.683573
IC87	166602936	82350280	64619472	17730808	0.78	17.9	Iran	Ilam	Chonan4-chovar	Olea europaea subsp. europaea	Iranian cohort	261801	480768	54.454747
IC88	149761350	74069234	63796473	10272761	0.86	16.1	Iran	Ilam	Nakhchir	Olea europaea subsp. europaea	Iranian cohort	322565	480768	67.093692
IC89a	157936876	77822576	69412062	8410514	0.89	16.92	Iran	Ilam	Gardineh kooh	Olea europaea subsp. europaea	Iranian cohort	317884	480768	66.120041
IC90b	278513926	137525995	121002623	16523372	0.88	29.9	Iran	Ilam	Torshak	Olea europaea subsp. europaea	Iranian cohort	361198	480768	75.129376
IC91a	178807472	88250913	77519391	10731522	0.88	19.18	Iran	Fars	Parzeytun-meymand	Olea europaea subsp. europaea	Iranian cohort	336518	480768	69.995923
IC92	193408764	95270705	82741481	12529224	0.87	20.71	Iran	Fars	Pirzeytun-estahban	Olea europaea subsp. europaea	Iranian cohort	341181	480768	70.965830
IC93a	159584364	78695738	68721824	9973914	0.87	17.11	Iran	Fars	Tokhmkabki	Olea europaea subsp. europaea	Iranian cohort	334494	480768	69.574930
IC94	185548486	91730270	78866705	12863565	0.86	19.94	Iran	Fars	Shiraz	Olea europaea subsp. europaea	Iranian cohort	336567	480768	70.006115
IC95b	182844260	90244254	77624387	12619867	0.86	19.62	Iran	Fars	Derak	Olea europaea subsp. europaea	Iranian cohort	338065	480768	70.317700
IC96	168823480	83139183	71675587	11463596	0.86	18.07	Iran	Fars	Dehghan	Olea europaea subsp. europaea	Iranian cohort	333812	480768	69.433074
IC97	138442646	68193609	59081815	9111794	0.87	14.82	Iran	Fars	Shapoor	Olea europaea subsp. europaea	Iranian cohort	323833	480768	67.357436
IC98b	93283859	91973946	78940649	13033297	0.86	19.99	Iran	Fars	Varak	Olea europaea subsp. europaea	Iranian cohort	339208	480768	70.555445
IC99b	64130242	63346313	54672878	8673435	0.86	13.77	Iran	Golestan	Minoodasht1	Olea europaea subsp. europaea	Iranian cohort	311379	480768	64.766998
IC9b	97809673	96782489	83882790	12899699	0.87	21.04	Iran	Khorasan-e-jonoubi	Fosoon	Olea europaea subsp. europaea	Iranian cohort	335719	480768	69.829731
