## Supplementary Data S1-S7 for "Interpreting Short Tandem Repeat Variations with Genomic Foundation Models in Olive": Supplementary_Data_S2.csv

Sample_ID	LinoleicAcid_Percentage	OleicAcid_Percentage	Source	Oleic_Linoleic_Ratio	Log_Oleic_Linoleic_Ratio
CI4	4.76	78.48	Iranian cohort	16.48739496	2.802596147
EU10	13.14	64.88	PRJNA556567	4.937595129	1.596878397
EU105	5.36	77.35	PRJNA782823	14.43097015	2.669376602
EU11	22.32	53.21	PRJNA556567	2.383960573	0.868763211
EU112	15.15	69.53	PRJNA782823	4.589438944	1.523757782
EU113	7.84	75.36	PRJNA782823	9.612244898	2.263037796
EU12	11.73	69.2	PRJNA556567	5.89940324	1.7748512
EU16	10.28	66.03	PRJNA556567	6.423151751	1.859908924
EU17	19.5	60.86	PRJNA556567	3.121025641	1.138161679
EU18	12.23	66.59	PRJNA556567	5.44480785	1.694662466
EU19	5.36	77.35	PRJNA556567	14.43097015	2.669376602
EU20	24.49	48.64	PRJNA556567	1.986116782	0.686181367
EU21	14.65	60.92	Iranian cohort	4.158361775	1.425121193
EU24	12.67	66.57	PRJNA556567	5.254143646	1.659017031
EU26	8.55	62.21	PRJNA556567	7.276023392	1.984584476
EU27	12.91	61.22	PRJNA556567	4.742060418	1.556471729
EU28	11.18	74.83	PRJNA556567	6.693202147	1.901092406
EU29	17.54	61.25	PRJNA556567	3.492018244	1.250479862
EU30	16.66	65.02	PRJNA556567	3.902761104	1.361684278
EU31	4.69	75.37	PRJNA556567	16.07036247	2.776976735
EU32	5.89	72.6	PRJNA556567	12.32597623	2.511708924
EU34	8	69.63	PRJNA556567	8.70375	2.163753967
EU35	17.18	63.91	PRJNA556567	3.720023283	1.313729927
EU36	14.12	67.85	PRJNA556567	4.805240793	1.569707154
EU38	27.72	48.35	PRJNA556567	1.744227994	0.556312048
EU39	7.09	71.49	PRJNA556567	10.0832158	2.310872239
EU4	14.42	60.43	PRJNA556567	4.190707351	1.432869539
EU40	14.77	61.55	PRJNA556567	4.167230873	1.427251756
EU41	11.33	67.51	PRJNA556567	5.958517211	1.78482166
EU44	8.45	70.71	PRJNA556567	8.368047337	2.124420564
EU45	15.64	61.66	PRJNA556567	3.942455243	1.371803687
EU47	15.15	69.53	PRJNA556567	4.589438944	1.523757782
EU48	4.17	76.95	PRJNA556567	18.45323741	2.915239824
EU5	12.36	71.53	PRJNA556567	5.787216828	1.75565149
EU57	11.06	70.55	PRJEB35540	6.378842676	1.852986682
EU58	6.97	77.4	PRJEB35540	11.10473458	2.407371556
EU60	12.51	65.81	PRJEB35540	5.260591527	1.660243478
EU61	8.27	72.73	PRJEB35540	8.794437727	2.174119445
EU64	14.12	67.85	PRJEB35540	4.805240793	1.569707154
EU65	14.12	67.85	PRJEB35540	4.805240793	1.569707154
EU66	4.17	76.95	PRJEB35540	18.45323741	2.915239824
EU68	11.15	67.46	PRJEB35540	6.050224215	1.800095332
EU69	12.8	66.06	PRJEB35540	5.1609375	1.641118249
EU71	6.86	75.13	PRJNA782823	10.95189504	2.393512505
EU78	13.14	64.88	PRJNA782823	4.937595129	1.596878397
EU9	11	71.89	Iranian cohort	6.535454545	1.8772419
EU94	12.23	67.77	PRJNA782823	5.541291905	1.712227669
EU95	19.64	60.11	PRJNA782823	3.060590631	1.118607914
EU97	4.17	76.95	PRJNA782823	18.45323741	2.915239824
EU98	12.8	66.06	PRJNA782823	5.1609375	1.641118249
G2A	26.69	48.05	Iranian cohort	1.800299738	0.587953172
IC1	4.72	74.08	Iranian cohort	15.69491525	2.753336791
IC100b	3.72	81.83	Iranian cohort	21.99731183	3.090920256
IC10a	6.83	68.39	Iranian cohort	10.01317716	2.303901942
IC12	7.15	76.39	Iranian cohort	10.68391608	2.368739441
IC13	4.14	73.62	Iranian cohort	17.7826087	2.87822094
IC132	13.35	70.15	Iranian cohort	5.254681648	1.659119422
IC14	6.88	75.44	Iranian cohort	10.96511628	2.394718986
IC15b	10.47	67.58	Iranian cohort	6.454632283	1.864798056
IC16	2.89	74.51	Iranian cohort	25.78200692	3.249676842
IC17	6.62	73.13	Iranian cohort	11.04682779	2.402143309
IC2	14.21	64.67	Iranian cohort	4.551020408	1.515351473
IC20	5.91	71.21	Iranian cohort	12.04906937	2.488987427
IC21b	11.06	69.9	Iranian cohort	6.320072333	1.843730653
IC22	17.07	59.13	Iranian cohort	3.46397188	1.242415873
IC23	9.18	67.52	Iranian cohort	7.355119826	1.995396646
IC24b	4.91	71.83	Iranian cohort	14.6293279	2.683028274
IC25	10.59	62.85	Iranian cohort	5.934844193	1.780840775
IC26	8.22	69.73	Iranian cohort	8.48296837	2.138060432
IC27	17.77	57.95	Iranian cohort	3.261114237	1.182068928
IC28	11.13	67.07	Iranian cohort	6.026055705	1.796092685
IC29	16.79	57.78	Iranian cohort	3.441334127	1.235859224
IC3	3.79	71.44	Iranian cohort	18.84960422	2.936491917
IC30	5.76	71.49	Iranian cohort	12.41145833	2.518620105
IC31b	14.7	60.94	Iranian cohort	4.145578231	1.42204228
IC32a	15.99	60.04	Iranian cohort	3.754846779	1.32304748
IC33	16.08	60.45	Iranian cohort	3.759328358	1.324240313
IC34a	17.75	58.41	Iranian cohort	3.290704225	1.191101592
IC36	17.95	53.21	Iranian cohort	2.964345404	1.086656234
IC37	18.75	58.17	Iranian cohort	3.1024	1.132176006
IC38	8.85	74.34	Iranian cohort	8.4	2.128231706
IC39	19.77	58.62	Iranian cohort	2.965098634	1.086910298
IC40	13.92	63.76	Iranian cohort	4.58045977	1.52179938
IC41	32.57	42.66	Iranian cohort	1.309794289	0.269870094
IC42	7.17	74.75	Iranian cohort	10.42538354	2.344243558
IC43	6.62	73.3	Iranian cohort	11.07250755	2.404465239
IC44	5.84	76.39	Iranian cohort	13.08047945	2.571121001
IC49a	7.36	71.93	Iranian cohort	9.773097826	2.279633491
IC4b	2.63	75.09	Iranian cohort	28.5513308	3.351703548
IC5	3.52	75.33	Iranian cohort	21.40056818	3.063417472
IC50b	9.09	73.4	Iranian cohort	8.074807481	2.088749027
IC51	16.84	58.55	Iranian cohort	3.476840855	1.246124081
IC52	10.97	66.92	Iranian cohort	6.100273473	1.808333602
IC53	14.08	63.17	Iranian cohort	4.486505682	1.501074154
IC54	12.3	68.02	Iranian cohort	5.530081301	1.710202517
IC56b	21.86	51.98	Iranian cohort	2.377859103	0.866200546
IC58a	7.23	65.65	Iranian cohort	9.0802213	2.206098565
IC59a	3.74	77.28	Iranian cohort	20.6631016	3.028349578
IC60	5.6	72.93	Iranian cohort	13.02321429	2.566733479
IC61	2.78	70.86	Iranian cohort	25.48920863	3.238255172
IC62	3.41	77.65	Iranian cohort	22.771261	3.125499258
IC63	3.93	78.59	Iranian cohort	19.99745547	2.995605039
IC64	14.24	57.12	Iranian cohort	4.011235955	1.389099412
IC65	17.83	54.72	Iranian cohort	3.068984857	1.121346841
IC66b	4.29	73.74	Iranian cohort	17.18881119	2.84425866
IC67a	3.83	74.39	Iranian cohort	19.4229765	2.966456721
IC68a	7.36	70.18	Iranian cohort	9.535326087	2.255003437
IC69b	7.79	68.71	Iranian cohort	8.820282413	2.177053889
IC7	27.78	53.68	Iranian cohort	1.932325414	0.658724155
IC70	10.16	65.69	Iranian cohort	6.465551181	1.866488265
IC71b	5.4	73.02	Iranian cohort	13.52222222	2.604334423
IC72	22.06	52.47	Iranian cohort	2.378513146	0.866475564
IC73a	7.01	64.17	Iranian cohort	9.154065621	2.214198111
IC74	10.15	66.38	Iranian cohort	6.539901478	1.877922101
IC75b	19.46	56.36	Iranian cohort	2.896197328	1.06339861
IC76	2.25	78.81	Iranian cohort	35.02666667	3.556109676
IC77	18.49	57.08	Iranian cohort	3.087074094	1.127223747
IC78a	2.42	77.21	Iranian cohort	31.90495868	3.462761442
IC79b	18	57.8	Iranian cohort	3.211111111	1.166617018
IC80a	6.28	74.31	Iranian cohort	11.83280255	2.470875552
IC81	2.21	79.02	Iranian cohort	35.75565611	3.576708469
IC82	3.68	76.61	Iranian cohort	20.81793478	3.035814864
IC83	3.77	73.76	Iranian cohort	19.56498674	2.973741578
IC84a	8.99	71.76	Iranian cohort	7.982202447	2.077214369
IC85	11.85	67.99	Iranian cohort	5.737552743	1.747032768
IC86	11.6	70.4	Iranian cohort	6.068965517	1.803188165
IC87	13.78	65.98	Iranian cohort	4.788098694	1.5661334
IC88	19.64	57.05	Iranian cohort	2.904786151	1.066359773
IC89a	10.8	71.04	Iranian cohort	6.577777778	1.883696965
IC90b	6.84	76.35	Iranian cohort	11.1622807	2.4125403
IC91a	4.69	71.95	Iranian cohort	15.34115139	2.730538851
IC92	4.03	74.48	Iranian cohort	18.48138958	2.916764257
IC93a	14.87	66.09	Iranian cohort	4.444519166	1.491671689
IC94	8.73	70.23	Iranian cohort	8.04467354	2.0850102
IC95b	5.56	72.87	Iranian cohort	13.10611511	2.573078923
IC96	4.93	74.53	Iranian cohort	15.11764706	2.715862741
IC97	8.18	67.59	Iranian cohort	8.262836186	2.111767892
IC98b	16.85	60.03	Iranian cohort	3.562611276	1.27049378
IC99b	11.65	67.78	Iranian cohort	5.818025751	1.760960986
IC9b	7.23	69.6	Iranian cohort	9.626556017	2.264525531
