## Supplementary Data S1-S7 for "Interpreting Short Tandem Repeat Variations with Genomic Foundation Models in Olive": Supplementary_Data_S6.csv

str_id	trait	n_called	call_rate	n_distinct_lengths	included	n_missing_excluded	mean_length	sd_length	min_length	max_length	chrom	start	end	motif_length	motif	gene_start	gene_end	gene_id	gene_name	gene_biotype	gene_strand	location	distance_to_gene	functional_region	passes_trait_bonferroni	passes_study_bonferroni	passes_suggestive	argont_embedding_q	plantcad2_embedding_q	gpn_embedding_q	argont_embedding_significant	plantcad2_embedding_significant	gpn_embedding_significant	n_significant_embedding_models	all_three_embedding_significant
CACTIH010001827.1_963000	linoleic_acid	124	0.885714286	5	TRUE	16	10.5873656	0.39156861	10	12	CACTIH010001827.1	963000	963010	1	T	952412	954601	OE9A070630	.	protein_coding	+	intergenic	8400	intergenic	TRUE	TRUE	TRUE	NA	NA	NA	NA	NA	NA	0	FALSE
CACTIH010001808.1_854553	linoleic_acid	130	0.928571429	7	TRUE	10	11.4525641	0.648404461	10	12.5	CACTIH010001808.1	854553	854565	1	A	858377	862248	OE9A078305	.	protein_coding	+	intergenic	3813	intergenic	TRUE	TRUE	TRUE	0.155371129	0.148082959	0.167036104	FALSE	FALSE	FALSE	0	FALSE
CACTIH010001808.1_930235	linoleic_acid	133	0.95	3	TRUE	7	10.26691729	0.3401697	10	11	CACTIH010001808.1	930235	930245	1	A	901199	905062	OE9A112585	.	protein_coding	-	intergenic	25174	intergenic	TRUE	FALSE	TRUE	NA	NA	NA	NA	NA	NA	0	FALSE
11_24833952	linoleic_acid	138	0.985714286	3	TRUE	2	4.057971014	0.171643662	4	5	11	24833952	24833964	3	GAA	24781635	24797991	OE9A073465	.	protein_coding	+	intergenic	35962	intergenic	FALSE	FALSE	TRUE	NA	NA	NA	NA	NA	NA	0	FALSE
4_17253840	linoleic_acid	131	0.935714286	6	TRUE	9	10.30916031	0.4227111	9	11.5	4	17253840	17253850	1	T	17255010	17273177	OE9A049248	.	protein_coding	+	intergenic	1161	promoter	FALSE	FALSE	TRUE	0.375861203	0.359954638	0.702715395	FALSE	FALSE	FALSE	0	FALSE
5_7861078	linoleic_acid	127	0.907142857	3	TRUE	13	2.972440945	0.145120183	2	3	5	7861078	7861090	4	AAAT	7862938	7866595	OE9A107641	.	protein_coding	-	intergenic	1849	intergenic	FALSE	FALSE	TRUE	NA	NA	NA	NA	NA	NA	0	FALSE
CACTIH010003837.1_122230	linoleic_acid	132	0.942857143	7	TRUE	8	10.21464647	0.426303476	9.5	12	CACTIH010003837.1	122230	122240	1	A	131190	131565	OE9A012026	.	protein_coding	-	intergenic	8951	intergenic	FALSE	FALSE	TRUE	0.692105654	0.359954638	0.388383174	FALSE	FALSE	FALSE	0	FALSE
CACTIH010009041.1_119975	linoleic_acid	136	0.971428571	22	TRUE	4	7.274557015	0.455261731	7	9.75	CACTIH010009041.1	119975	119985	1	A	155153	156779	OE9A052191	.	protein_coding	+	intergenic	35169	intergenic	FALSE	FALSE	TRUE	0.375861203	0.359954638	0.388383174	FALSE	FALSE	FALSE	0	FALSE
CACTIH010009637.1_30529	linoleic_acid	120	0.857142857	3	TRUE	20	3.966666667	0.168200227	3	4	CACTIH010009637.1	30529	30541	3	TCT	27425	37248	OE9A070239	.	protein_coding	-	overlapping_gene	0	CDS	FALSE	FALSE	TRUE	NA	NA	NA	NA	NA	NA	0	FALSE
19_16919767	linoleic_acid	125	0.892857143	3	TRUE	15	2.936	0.27661549	1	3	19	16919767	16919782	5	TTTTC	16935473	16942015	OE9A048588	.	protein_coding	+	intergenic	15692	intergenic	FALSE	FALSE	TRUE	NA	NA	NA	NA	NA	NA	0	FALSE
6_29050293	linoleic_acid	131	0.935714286	7	TRUE	9	11.10687023	0.806243983	10	18	6	29050293	29050304	1	T	29047258	29061240	OE9A049051	.	protein_coding	-	overlapping_gene	0	intron	FALSE	FALSE	TRUE	0.375861203	0.359954638	0.388383174	FALSE	FALSE	FALSE	0	FALSE
8_2912638	linoleic_acid	120	0.857142857	6	TRUE	20	10.02361111	0.406124818	9	11	8	2912638	2912648	1	T	2898056	2942921	OE9A091767	.	protein_coding	-	overlapping_gene	0	intron	FALSE	FALSE	TRUE	0.375861203	0.359954638	0.388383174	FALSE	FALSE	FALSE	0	FALSE
14_6432120	linoleic_acid	136	0.971428571	5	TRUE	4	10.94852941	0.460593063	10	14	14	6432120	6432131	1	T	6401408	6403982	OE9A010241	.	protein_coding	+	intergenic	28139	intergenic	FALSE	FALSE	TRUE	0.375861203	0.359954638	0.388383174	FALSE	FALSE	FALSE	0	FALSE
CACTIH010007276.1_578360	linoleic_acid	123	0.878571429	12	TRUE	17	12.70054201	1.307286455	10	15.5	CACTIH010007276.1	578360	578372	1	A	575916	579304	OE9A066654	.	protein_coding	-	overlapping_gene	0	intron	FALSE	FALSE	TRUE	0.058687248	0.056326629	0.388383174	FALSE	FALSE	FALSE	0	FALSE
4_5035216	linoleic_acid	138	0.985714286	3	TRUE	2	3.973429949	0.156303592	3	4	4	5035216	5035232	4	TTTA	5094101	5096723	OE9A039927	OMES	protein_coding	-	intergenic	58870	intergenic	FALSE	FALSE	TRUE	NA	NA	NA	NA	NA	NA	0	FALSE
14_6661449	linoleic_acid	135	0.964285714	3	TRUE	5	3.051851852	0.205103487	3	4	14	6661449	6661461	4	TTTA	6653326	6658467	OE9A009037	.	protein_coding	+	intergenic	2983	intergenic	FALSE	FALSE	TRUE	NA	NA	NA	NA	NA	NA	0	FALSE
20_2007479	linoleic_acid	128	0.914285714	13	TRUE	12	15.60677084	2.72393673	11	18	20	2007479	2007494	1	T	1999349	2000784	OE9A086939	.	protein_coding	+	intergenic	6696	intergenic	FALSE	FALSE	TRUE	0.270037897	0.030112117	0.457432694	FALSE	TRUE	FALSE	1	FALSE
20_2535878	linoleic_acid	132	0.942857143	6	TRUE	8	9.867424242	0.436239344	7	10	20	2535878	2535888	1	A	2534999	2535227	OE9A061809	.	protein_coding	-	intergenic	652	promoter	FALSE	FALSE	TRUE	NA	NA	NA	NA	NA	NA	0	FALSE
9_12223132	linoleic_acid	136	0.971428571	6	TRUE	4	9.985294118	0.333006376	8	11	9	12223132	12223142	1	A	12213615	12214735	OE9A071277	.	protein_coding	-	intergenic	8398	intergenic	FALSE	FALSE	TRUE	0.075150667	0.072358945	0.103733597	FALSE	FALSE	FALSE	0	FALSE
9_16946111	linoleic_acid	131	0.935714286	6	TRUE	9	11.19465649	0.732678225	10	15.5	9	16946111	16946122	1	T	16947132	16967392	OE9A083109	.	protein_coding	+	intergenic	1011	promoter	FALSE	FALSE	TRUE	0.058687248	0.056326629	0.064946057	FALSE	FALSE	FALSE	0	FALSE
9_17677007	linoleic_acid	132	0.942857143	9	TRUE	8	10.13257576	1.310351984	9	13	9	17677007	17677017	1	A	17669909	17676720	OE9A074862	.	protein_coding	-	intergenic	288	promoter	FALSE	FALSE	TRUE	0.131506591	0.090774764	0.167036104	FALSE	FALSE	FALSE	0	FALSE
CACTIH010003830.1_305081	linoleic_acid	133	0.95	3	TRUE	7	3.015037594	0.105526272	3	4	CACTIH010003830.1	305081	305099	6	TGATTT	307273	311326	OE9A076398	.	protein_coding	-	intergenic	2175	intergenic	FALSE	FALSE	TRUE	NA	NA	NA	NA	NA	NA	0	FALSE
CACTIH010005730.1_80614	linoleic_acid	117	0.835714286	9	TRUE	23	10.91025641	1.243284347	10	15	CACTIH010005730.1	80614	80624	1	T	72196	80704	OE9A002297	.	protein_coding	-	overlapping_gene	0	five_prime_UTR	FALSE	FALSE	TRUE	0.020526161	0.019681511	0.02319009	TRUE	TRUE	TRUE	3	TRUE
CACTIH010005482.1_460530	linoleic_acid	130	0.928571429	8	TRUE	10	8.7525641	0.899620603	7	10	CACTIH010005482.1	460530	460540	1	A	468983	470588	OE9A012735	.	protein_coding	-	intergenic	8444	intergenic	FALSE	FALSE	TRUE	0.692105654	0.359954638	0.702715395	FALSE	FALSE	FALSE	0	FALSE
19_10998219	linoleic_acid	121	0.864285714	15	TRUE	19	11.09159779	0.528826997	9	11.75	19	10998219	10998231	1	T	11003046	11005031	OE9A085631	.	protein_coding	+	intergenic	4816	intergenic	FALSE	FALSE	FALSE	0.093941704	0.377757647	0.064946057	FALSE	FALSE	FALSE	0	FALSE
2_17427595	linoleic_acid	131	0.935714286	6	TRUE	9	11.25954198	0.384063021	10.5	13	2	17427595	17427606	1	A	17405321	17428648	OE9A040357	.	protein_coding	-	overlapping_gene	0	intron	FALSE	FALSE	FALSE	0.375861203	0.359954638	1	FALSE	FALSE	FALSE	0	FALSE
2_32819969	linoleic_acid	136	0.971428571	4	TRUE	4	9.709558824	0.432713861	9	10.5	2	32819969	32819979	1	A	32817109	32823584	OE9A100401	.	protein_coding	+	overlapping_gene	0	five_prime_UTR	FALSE	FALSE	FALSE	NA	NA	NA	NA	NA	NA	0	FALSE
CACTIH010009451.1_32989	linoleic_acid	132	0.942857143	7	TRUE	8	9.762626265	0.425602011	9	11	CACTIH010009451.1	32989	32999	1	T	19918	23716	OE9A058549	.	protein_coding	+	intergenic	9274	intergenic	FALSE	FALSE	FALSE	1	0.359954638	0.702715395	FALSE	FALSE	FALSE	0	FALSE
CACTIH010007616.1_49534	linoleic_acid	124	0.885714286	7	TRUE	16	9.576612903	1.129868607	4	10	CACTIH010007616.1	49534	49544	1	A	48706	53689	OE9A106269	.	protein_coding	-	overlapping_gene	0	intron	FALSE	FALSE	FALSE	0.007116729	0.005543954	0.006409048	TRUE	TRUE	TRUE	3	TRUE
11_21370264	linoleic_acid	132	0.942857143	19	TRUE	8	9.147727265	2.747475351	0	16	11	21370264	21370274	1	A	21346539	21363951	OE9A080414	.	protein_coding	-	intergenic	6314	intergenic	FALSE	FALSE	FALSE	0.004231698	0.01430094	0.306498547	TRUE	TRUE	FALSE	2	FALSE
14_6612108	linoleic_acid	131	0.935714286	5	TRUE	9	9.935114504	0.399022587	9	11	14	6612108	6612118	1	T	6602443	6611179	OE9A057155	.	protein_coding	-	intergenic	930	promoter	FALSE	FALSE	FALSE	NA	NA	NA	NA	NA	NA	0	FALSE
1_1747322	linoleic_acid	123	0.878571429	8	TRUE	17	10.4905149	0.735608992	8	11.5	1	1747322	1747344	2	GA	1748077	1750522	OE9A102023	.	protein_coding	-	intergenic	734	intergenic	FALSE	FALSE	FALSE	0.058687248	0.030112117	0.035292631	FALSE	TRUE	TRUE	2	FALSE
CACTIH010003729.1_275892	linoleic_acid	127	0.907142857	8	TRUE	13	7.460629921	0.788323264	6	9.5	CACTIH010003729.1	275892	275910	2	TC	278656	284413	OE9A119393	.	protein_coding	+	intergenic	2747	intergenic	FALSE	FALSE	FALSE	0.058687248	0.712051131	0.504755151	FALSE	FALSE	FALSE	0	FALSE
CACTIH010004261.1_52354	linoleic_acid	131	0.935714286	3	TRUE	9	10.29770992	0.590887943	10	12	CACTIH010004261.1	52354	52364	1	A	47430	48738	OE9A056451	.	protein_coding	-	intergenic	3617	intergenic	FALSE	FALSE	FALSE	NA	NA	NA	NA	NA	NA	0	FALSE
CACTIH010005604.1_173698	linoleic_acid	127	0.907142857	8	TRUE	13	10.64566929	0.974089392	7	12	CACTIH010005604.1	173698	173709	1	T	177383	181840	OE9A000329	.	protein_coding	+	intergenic	3675	intergenic	FALSE	FALSE	FALSE	0.04295997	0.041691212	0.02319009	TRUE	TRUE	TRUE	3	TRUE
CACTIH010007352.1_219854	linoleic_acid	122	0.871428571	4	TRUE	18	3.952185795	0.172060789	3	4	CACTIH010007352.1	219854	219866	3	AAT	198056	201857	OE9A034951	.	protein_coding	+	intergenic	17998	intergenic	FALSE	FALSE	FALSE	NA	NA	NA	NA	NA	NA	0	FALSE
CACTIH010007264.1_344304	linoleic_acid	124	0.885714286	13	TRUE	16	8.579301073	1.661164862	6	12	CACTIH010007264.1	344304	344316	2	AG	335369	338973	OE9A084754	.	protein_coding	-	intergenic	5332	intergenic	FALSE	FALSE	FALSE	0.058687248	0.056326629	0.064946057	FALSE	FALSE	FALSE	0	FALSE
CACTIH010001827.1_963000	log_oleic_linoleic_ratio	124	0.885714286	5	TRUE	16	10.5873656	0.39156861	10	12	CACTIH010001827.1	963000	963010	1	T	952412	954601	OE9A070630	.	protein_coding	+	intergenic	8400	intergenic	TRUE	TRUE	TRUE	NA	NA	NA	NA	NA	NA	0	FALSE
20_2007479	log_oleic_linoleic_ratio	128	0.914285714	13	TRUE	12	15.60677084	2.72393673	11	18	20	2007479	2007494	1	T	1999349	2000784	OE9A086939	.	protein_coding	+	intergenic	6696	intergenic	FALSE	FALSE	TRUE	0.270037897	0.030112117	0.457432694	FALSE	TRUE	FALSE	1	FALSE
4_17253840	log_oleic_linoleic_ratio	131	0.935714286	6	TRUE	9	10.30916031	0.4227111	9	11.5	4	17253840	17253850	1	T	17255010	17273177	OE9A049248	.	protein_coding	+	intergenic	1161	promoter	FALSE	FALSE	TRUE	0.375861203	0.359954638	0.702715395	FALSE	FALSE	FALSE	0	FALSE
CACTIH010001808.1_930235	log_oleic_linoleic_ratio	133	0.95	3	TRUE	7	10.26691729	0.3401697	10	11	CACTIH010001808.1	930235	930245	1	A	901199	905062	OE9A112585	.	protein_coding	-	intergenic	25174	intergenic	FALSE	FALSE	TRUE	NA	NA	NA	NA	NA	NA	0	FALSE
CACTIH010005482.1_460530	log_oleic_linoleic_ratio	130	0.928571429	8	TRUE	10	8.7525641	0.899620603	7	10	CACTIH010005482.1	460530	460540	1	A	468983	470588	OE9A012735	.	protein_coding	-	intergenic	8444	intergenic	FALSE	FALSE	TRUE	0.692105654	0.359954638	0.702715395	FALSE	FALSE	FALSE	0	FALSE
20_1419890	log_oleic_linoleic_ratio	128	0.914285714	9	TRUE	12	7.921875	3.545784622	1	12	20	1419890	1419902	1	A	1409500	1411831	OE9A105076	.	protein_coding	-	intergenic	8060	intergenic	FALSE	FALSE	TRUE	0.375861203	0.148082959	0.167036104	FALSE	FALSE	FALSE	0	FALSE
2_32819969	log_oleic_linoleic_ratio	136	0.971428571	4	TRUE	4	9.709558824	0.432713861	9	10.5	2	32819969	32819979	1	A	32817109	32823584	OE9A100401	.	protein_coding	+	overlapping_gene	0	five_prime_UTR	FALSE	FALSE	TRUE	NA	NA	NA	NA	NA	NA	0	FALSE
CACTIH010001808.1_854553	log_oleic_linoleic_ratio	130	0.928571429	7	TRUE	10	11.4525641	0.648404461	10	12.5	CACTIH010001808.1	854553	854565	1	A	858377	862248	OE9A078305	.	protein_coding	+	intergenic	3813	intergenic	FALSE	FALSE	TRUE	0.155371129	0.148082959	0.167036104	FALSE	FALSE	FALSE	0	FALSE
9_15913402	log_oleic_linoleic_ratio	130	0.928571429	5	TRUE	10	12.82692308	3.34380808	10	20	9	15913402	15913412	1	A	15898725	15906914	OE9A084422	.	protein_coding	-	intergenic	6489	intergenic	FALSE	FALSE	TRUE	0.270037897	0.264614491	0.28438586	FALSE	FALSE	FALSE	0	FALSE
CACTIH010003837.1_122230	log_oleic_linoleic_ratio	132	0.942857143	7	TRUE	8	10.21464647	0.426303476	9.5	12	CACTIH010003837.1	122230	122240	1	A	131190	131565	OE9A012026	.	protein_coding	-	intergenic	8951	intergenic	FALSE	FALSE	TRUE	0.692105654	0.359954638	0.388383174	FALSE	FALSE	FALSE	0	FALSE
CACTIH010005820.1_22711	log_oleic_linoleic_ratio	133	0.95	5	TRUE	7	10.63909774	0.625691688	9	12	CACTIH010005820.1	22711	22722	1	A	47506	49953	OE9A069295	.	protein_coding	+	intergenic	24785	intergenic	FALSE	FALSE	TRUE	0.375861203	0.359954638	0.388383174	FALSE	FALSE	FALSE	0	FALSE
2_28549130	log_oleic_linoleic_ratio	128	0.914285714	14	TRUE	12	12.08333334	1.441935368	10	16	2	28549130	28549145	1	A	28534516	28548863	OE9A007895	.	protein_coding	+	intergenic	268	promoter	FALSE	FALSE	TRUE	0.108822744	0.030112117	0.035292631	FALSE	TRUE	TRUE	2	FALSE
CACTIH010009451.1_32989	log_oleic_linoleic_ratio	132	0.942857143	7	TRUE	8	9.762626265	0.425602011	9	11	CACTIH010009451.1	32989	32999	1	T	19918	23716	OE9A058549	.	protein_coding	+	intergenic	9274	intergenic	FALSE	FALSE	TRUE	1	0.359954638	0.702715395	FALSE	FALSE	FALSE	0	FALSE
9_17677007	log_oleic_linoleic_ratio	132	0.942857143	9	TRUE	8	10.13257576	1.310351984	9	13	9	17677007	17677017	1	A	17669909	17676720	OE9A074862	.	protein_coding	-	intergenic	288	promoter	FALSE	FALSE	TRUE	0.131506591	0.090774764	0.167036104	FALSE	FALSE	FALSE	0	FALSE
CACTIH010003824.1_42812	log_oleic_linoleic_ratio	134	0.957142857	6	TRUE	6	10.79353234	0.551135798	8	11.5	CACTIH010003824.1	42812	42823	1	T	32024	42644	OE9A002515	.	protein_coding	+	intergenic	169	intergenic	FALSE	FALSE	TRUE	0.692105654	0.359954638	0.388383174	FALSE	FALSE	FALSE	0	FALSE
7_1408130	log_oleic_linoleic_ratio	133	0.95	6	TRUE	7	8.026315789	0.784112579	7	9.5	7	1408130	1408140	1	A	1419096	1423249	OE9A081148	.	protein_coding	-	intergenic	10957	intergenic	FALSE	FALSE	TRUE	0.375861203	0.359954638	0.388383174	FALSE	FALSE	FALSE	0	FALSE
CACTIH010004261.1_52354	log_oleic_linoleic_ratio	131	0.935714286	3	TRUE	9	10.29770992	0.590887943	10	12	CACTIH010004261.1	52354	52364	1	A	47430	48738	OE9A056451	.	protein_coding	-	intergenic	3617	intergenic	FALSE	FALSE	TRUE	NA	NA	NA	NA	NA	NA	0	FALSE
CACTIH010007264.1_344304	log_oleic_linoleic_ratio	124	0.885714286	13	TRUE	16	8.579301073	1.661164862	6	12	CACTIH010007264.1	344304	344316	2	AG	335369	338973	OE9A084754	.	protein_coding	-	intergenic	5332	intergenic	FALSE	FALSE	TRUE	0.058687248	0.056326629	0.064946057	FALSE	FALSE	FALSE	0	FALSE
16_4809107	log_oleic_linoleic_ratio	128	0.914285714	5	TRUE	12	10.09765625	0.376779733	9	11	16	4809107	4809117	1	A	4812105	4818838	OE9A092152	.	protein_coding	-	intergenic	2989	intergenic	FALSE	FALSE	TRUE	0.692105654	0.359954638	0.388383174	FALSE	FALSE	FALSE	0	FALSE
CACTIH010003684.1_452927	log_oleic_linoleic_ratio	124	0.885714286	6	TRUE	16	5.471774194	0.622421247	5	8	CACTIH010003684.1	452927	452942	3	CCA	452845	453810	OE9A004664	.	protein_coding	+	overlapping_gene	0	five_prime_UTR	FALSE	FALSE	TRUE	0.375861203	0.359954638	0.388383174	FALSE	FALSE	FALSE	0	FALSE
CACTIH010001808.1_854553	oleic_acid	130	0.928571429	7	TRUE	10	11.4525641	0.648404461	10	12.5	CACTIH010001808.1	854553	854565	1	A	858377	862248	OE9A078305	.	protein_coding	+	intergenic	3813	intergenic	TRUE	TRUE	TRUE	0.155371129	0.148082959	0.167036104	FALSE	FALSE	FALSE	0	FALSE
CACTIH010001827.1_963000	oleic_acid	124	0.885714286	5	TRUE	16	10.5873656	0.39156861	10	12	CACTIH010001827.1	963000	963010	1	T	952412	954601	OE9A070630	.	protein_coding	+	intergenic	8400	intergenic	TRUE	TRUE	TRUE	NA	NA	NA	NA	NA	NA	0	FALSE
11_24833952	oleic_acid	138	0.985714286	3	TRUE	2	4.057971014	0.171643662	4	5	11	24833952	24833964	3	GAA	24781635	24797991	OE9A073465	.	protein_coding	+	intergenic	35962	intergenic	TRUE	FALSE	TRUE	NA	NA	NA	NA	NA	NA	0	FALSE
14_7212358	oleic_acid	127	0.907142857	10	TRUE	13	7.627296591	0.583977986	6	10	14	7212358	7212374	2	GA	7212572	7215714	OE9A090230	.	protein_coding	-	intergenic	199	intergenic	TRUE	FALSE	TRUE	0.058687248	0.056326629	0.103733597	FALSE	FALSE	FALSE	0	FALSE
19_16919767	oleic_acid	125	0.892857143	3	TRUE	15	2.936	0.27661549	1	3	19	16919767	16919782	5	TTTTC	16935473	16942015	OE9A048588	.	protein_coding	+	intergenic	15692	intergenic	TRUE	FALSE	TRUE	NA	NA	NA	NA	NA	NA	0	FALSE
9_17677007	oleic_acid	132	0.942857143	9	TRUE	8	10.13257576	1.310351984	9	13	9	17677007	17677017	1	A	17669909	17676720	OE9A074862	.	protein_coding	-	intergenic	288	promoter	FALSE	FALSE	TRUE	0.131506591	0.090774764	0.167036104	FALSE	FALSE	FALSE	0	FALSE
CACTIH010001808.1_930235	oleic_acid	133	0.95	3	TRUE	7	10.26691729	0.3401697	10	11	CACTIH010001808.1	930235	930245	1	A	901199	905062	OE9A112585	.	protein_coding	-	intergenic	25174	intergenic	TRUE	FALSE	TRUE	NA	NA	NA	NA	NA	NA	0	FALSE
CACTIH010009041.1_119975	oleic_acid	136	0.971428571	22	TRUE	4	7.274557015	0.455261731	7	9.75	CACTIH010009041.1	119975	119985	1	A	155153	156779	OE9A052191	.	protein_coding	+	intergenic	35169	intergenic	FALSE	FALSE	TRUE	0.375861203	0.359954638	0.388383174	FALSE	FALSE	FALSE	0	FALSE
4_5035216	oleic_acid	138	0.985714286	3	TRUE	2	3.973429949	0.156303592	3	4	4	5035216	5035232	4	TTTA	5094101	5096723	OE9A039927	OMES	protein_coding	-	intergenic	58870	intergenic	FALSE	FALSE	TRUE	NA	NA	NA	NA	NA	NA	0	FALSE
4_17253840	oleic_acid	131	0.935714286	6	TRUE	9	10.30916031	0.4227111	9	11.5	4	17253840	17253850	1	T	17255010	17273177	OE9A049248	.	protein_coding	+	intergenic	1161	promoter	FALSE	FALSE	TRUE	0.375861203	0.359954638	0.702715395	FALSE	FALSE	FALSE	0	FALSE
5_7861078	oleic_acid	127	0.907142857	3	TRUE	13	2.972440945	0.145120183	2	3	5	7861078	7861090	4	AAAT	7862938	7866595	OE9A107641	.	protein_coding	-	intergenic	1849	intergenic	FALSE	FALSE	TRUE	NA	NA	NA	NA	NA	NA	0	FALSE
CACTIH010005533.1_251294	oleic_acid	126	0.9	6	TRUE	14	9.575396825	0.490173277	8.5	11	CACTIH010005533.1	251294	251304	1	A	258877	260092	OE9A046493	.	protein_coding	-	intergenic	7574	intergenic	FALSE	FALSE	TRUE	0.375861203	0.359954638	0.702715395	FALSE	FALSE	FALSE	0	FALSE
9_15913402	oleic_acid	130	0.928571429	5	TRUE	10	12.82692308	3.34380808	10	20	9	15913402	15913412	1	A	15898725	15906914	OE9A084422	.	protein_coding	-	intergenic	6489	intergenic	FALSE	FALSE	TRUE	0.270037897	0.264614491	0.28438586	FALSE	FALSE	FALSE	0	FALSE
10_3687767	oleic_acid	131	0.935714286	5	TRUE	9	10.04580153	0.342223396	9	11	10	3687767	3687777	1	T	3692877	3744213	OE9A008961	.	protein_coding	+	intergenic	5101	intergenic	FALSE	FALSE	TRUE	1	0.359954638	0.388383174	FALSE	FALSE	FALSE	0	FALSE
CACTIH010007276.1_578360	oleic_acid	123	0.878571429	12	TRUE	17	12.70054201	1.307286455	10	15.5	CACTIH010007276.1	578360	578372	1	A	575916	579304	OE9A066654	.	protein_coding	-	overlapping_gene	0	intron	FALSE	FALSE	TRUE	0.058687248	0.056326629	0.388383174	FALSE	FALSE	FALSE	0	FALSE
10_10515984	oleic_acid	137	0.978571429	4	TRUE	3	2.97810219	0.107077026	2.25	3	10	10515984	10515996	4	TTAT	10494769	10495405	OE9A091996	.	protein_coding	-	intergenic	20580	intergenic	FALSE	FALSE	TRUE	NA	NA	NA	NA	NA	NA	0	FALSE
11_21370264	oleic_acid	132	0.942857143	19	TRUE	8	9.147727265	2.747475351	0	16	11	21370264	21370274	1	A	21346539	21363951	OE9A080414	.	protein_coding	-	intergenic	6314	intergenic	FALSE	FALSE	TRUE	0.004231698	0.01430094	0.306498547	TRUE	TRUE	FALSE	2	FALSE
14_6432120	oleic_acid	136	0.971428571	5	TRUE	4	10.94852941	0.460593063	10	14	14	6432120	6432131	1	T	6401408	6403982	OE9A010241	.	protein_coding	+	intergenic	28139	intergenic	FALSE	FALSE	TRUE	0.375861203	0.359954638	0.388383174	FALSE	FALSE	FALSE	0	FALSE
7_15686351	oleic_acid	115	0.821428571	7	TRUE	25	10.03333333	0.510704133	9	11.5	7	15686351	15686361	1	T	15685749	15688542	OE9A090252	.	protein_coding	+	overlapping_gene	0	intron	FALSE	FALSE	TRUE	1	0.359954638	1	FALSE	FALSE	FALSE	0	FALSE
CACTIH010002063.1_63861	oleic_acid	125	0.892857143	16	TRUE	15	13.448	4.313250402	9	21	CACTIH010002063.1	63861	63872	1	T	51265	51781	OE9A012163	.	protein_coding	+	intergenic	12081	intergenic	FALSE	FALSE	TRUE	0.004231698	0.004056857	0.033908279	TRUE	TRUE	TRUE	3	TRUE
CACTIH010003830.1_305081	oleic_acid	133	0.95	3	TRUE	7	3.015037594	0.105526272	3	4	CACTIH010003830.1	305081	305099	6	TGATTT	307273	311326	OE9A076398	.	protein_coding	-	intergenic	2175	intergenic	FALSE	FALSE	TRUE	NA	NA	NA	NA	NA	NA	0	FALSE
CACTIH010007352.1_219854	oleic_acid	122	0.871428571	4	TRUE	18	3.952185795	0.172060789	3	4	CACTIH010007352.1	219854	219866	3	AAT	198056	201857	OE9A034951	.	protein_coding	+	intergenic	17998	intergenic	FALSE	FALSE	TRUE	NA	NA	NA	NA	NA	NA	0	FALSE
CACTIH010009637.1_30529	oleic_acid	120	0.857142857	3	TRUE	20	3.966666667	0.168200227	3	4	CACTIH010009637.1	30529	30541	3	TCT	27425	37248	OE9A070239	.	protein_coding	-	overlapping_gene	0	CDS	FALSE	FALSE	TRUE	NA	NA	NA	NA	NA	NA	0	FALSE
CACTIH010000026.1_68453	oleic_acid	133	0.95	19	TRUE	7	10.00438596	0.708970585	9	12	CACTIH010000026.1	68453	68464	1	A	45045	47987	OE9A067434	.	protein_coding	+	intergenic	20467	intergenic	FALSE	FALSE	TRUE	0.048701616	0.009915695	0.607626604	TRUE	TRUE	FALSE	2	FALSE
CACTIH010010828.1_304426	oleic_acid	128	0.914285714	13	TRUE	12	15.13802084	1.302146655	14	19.5	CACTIH010010828.1	304426	304440	1	A	290475	292949	OE9A019498	.	protein_coding	+	intergenic	11478	intergenic	FALSE	FALSE	TRUE	0.007116729	0.542011214	0.281911158	TRUE	FALSE	FALSE	1	FALSE
20_2535878	oleic_acid	132	0.942857143	6	TRUE	8	9.867424242	0.436239344	7	10	20	2535878	2535888	1	A	2534999	2535227	OE9A061809	.	protein_coding	-	intergenic	652	promoter	FALSE	FALSE	TRUE	NA	NA	NA	NA	NA	NA	0	FALSE
4_27549373	oleic_acid	131	0.935714286	5	TRUE	9	10.25954198	0.358153088	9	11	4	27549373	27549383	1	A	27448031	27546307	OE9A084474	.	protein_coding	-	intergenic	3067	intergenic	FALSE	FALSE	TRUE	1	0.683725257	0.388383174	FALSE	FALSE	FALSE	0	FALSE
CACTIH010003837.1_122230	oleic_acid	132	0.942857143	7	TRUE	8	10.21464647	0.426303476	9.5	12	CACTIH010003837.1	122230	122240	1	A	131190	131565	OE9A012026	.	protein_coding	-	intergenic	8951	intergenic	FALSE	FALSE	TRUE	0.692105654	0.359954638	0.388383174	FALSE	FALSE	FALSE	0	FALSE
CACTIH010003943.1_47922	oleic_acid	128	0.914285714	13	TRUE	12	8.695703125	0.403534514	7.666667	10	CACTIH010003943.1	47922	47932	1	T	45335	56622	OE9A095806	.	protein_coding	+	overlapping_gene	0	intron	FALSE	FALSE	TRUE	0.270037897	0.148082959	0.167036104	FALSE	FALSE	FALSE	0	FALSE
9_12223132	oleic_acid	136	0.971428571	6	TRUE	4	9.985294118	0.333006376	8	11	9	12223132	12223142	1	A	12213615	12214735	OE9A071277	.	protein_coding	-	intergenic	8398	intergenic	FALSE	FALSE	TRUE	0.075150667	0.072358945	0.103733597	FALSE	FALSE	FALSE	0	FALSE
CACTIH010004004.1_118668	oleic_acid	122	0.871428571	7	TRUE	18	9.349726779	0.592813497	8	10.5	CACTIH010004004.1	118668	118678	1	T	119820	120800	OE9A017650	.	protein_coding	+	intergenic	1143	promoter	FALSE	FALSE	FALSE	0.375861203	0.359954638	0.388383174	FALSE	FALSE	FALSE	0	FALSE
9_16946111	oleic_acid	131	0.935714286	6	TRUE	9	11.19465649	0.732678225	10	15.5	9	16946111	16946122	1	T	16947132	16967392	OE9A083109	.	protein_coding	+	intergenic	1011	promoter	FALSE	FALSE	FALSE	0.058687248	0.056326629	0.064946057	FALSE	FALSE	FALSE	0	FALSE
9_15026474	oleic_acid	132	0.942857143	3	TRUE	8	9.412878788	0.393148439	9	10	9	15026474	15026484	1	T	14771661	14772783	OE9A121701	.	protein_coding	-	intergenic	253692	intergenic	FALSE	FALSE	FALSE	NA	NA	NA	NA	NA	NA	0	FALSE
CACTIH010005482.1_460530	oleic_acid	130	0.928571429	8	TRUE	10	8.7525641	0.899620603	7	10	CACTIH010005482.1	460530	460540	1	A	468983	470588	OE9A012735	.	protein_coding	-	intergenic	8444	intergenic	FALSE	FALSE	FALSE	0.692105654	0.359954638	0.702715395	FALSE	FALSE	FALSE	0	FALSE
CACTIH010007264.1_344304	oleic_acid	124	0.885714286	13	TRUE	16	8.579301073	1.661164862	6	12	CACTIH010007264.1	344304	344316	2	AG	335369	338973	OE9A084754	.	protein_coding	-	intergenic	5332	intergenic	FALSE	FALSE	FALSE	0.058687248	0.056326629	0.064946057	FALSE	FALSE	FALSE	0	FALSE
CACTIH010009358.1_113891	oleic_acid	131	0.935714286	3	TRUE	9	2.93129771	0.193781784	2	3	CACTIH010009358.1	113891	113909	6	TTTCTT	103207	105521	OE9A041200	.	protein_coding	-	intergenic	8371	intergenic	FALSE	FALSE	FALSE	NA	NA	NA	NA	NA	NA	0	FALSE
CACTIH010005755.1_26423	oleic_acid	124	0.885714286	7	TRUE	16	10.4905914	0.5017145	9	11	CACTIH010005755.1	26423	26434	1	T	37571	38566	OE9A035161	.	protein_coding	+	intergenic	11138	intergenic	FALSE	FALSE	FALSE	0.375861203	0.359954638	0.388383174	FALSE	FALSE	FALSE	0	FALSE
11_7496907	oleic_acid	121	0.864285714	5	TRUE	19	10.80165289	0.476442279	10	12	11	7496907	7496919	1	T	7498229	7501479	OE9A069420	.	protein_coding	+	intergenic	1311	promoter	FALSE	FALSE	FALSE	0.375861203	0.359954638	0.388383174	FALSE	FALSE	FALSE	0	FALSE
7_1408130	oleic_acid	133	0.95	6	TRUE	7	8.026315789	0.784112579	7	9.5	7	1408130	1408140	1	A	1419096	1423249	OE9A081148	.	protein_coding	-	intergenic	10957	intergenic	FALSE	FALSE	FALSE	0.375861203	0.359954638	0.388383174	FALSE	FALSE	FALSE	0	FALSE
8_890302	oleic_acid	133	0.95	6	TRUE	7	9.533834586	1.818669478	3	11	8	890302	890312	1	T	886664	887063	OE9A091611	.	protein_coding	+	intergenic	3240	intergenic	FALSE	FALSE	FALSE	0.155371129	0.148082959	0.28438586	FALSE	FALSE	FALSE	0	FALSE
10_10538135	oleic_acid	126	0.9	5	TRUE	14	10.73809524	0.422915054	10	12	10	10538135	10538146	1	A	10559377	10563588	OE9A033479	.	protein_coding	+	intergenic	21232	intergenic	FALSE	FALSE	FALSE	NA	NA	NA	NA	NA	NA	0	FALSE
9_17505283	oleic_acid	128	0.914285714	5	TRUE	12	2.5078125	0.578432497	2	4	9	17505283	17505301	6	AAAATG	17503409	17509574	OE9A029854	.	protein_coding	+	overlapping_gene	0	intron	FALSE	FALSE	FALSE	NA	NA	NA	NA	NA	NA	0	FALSE
CACTIH010003729.1_275892	oleic_acid	127	0.907142857	8	TRUE	13	7.460629921	0.788323264	6	9.5	CACTIH010003729.1	275892	275910	2	TC	278656	284413	OE9A119393	.	protein_coding	+	intergenic	2747	intergenic	FALSE	FALSE	FALSE	0.058687248	0.712051131	0.504755151	FALSE	FALSE	FALSE	0	FALSE
CACTIH010009451.1_32989	oleic_acid	132	0.942857143	7	TRUE	8	9.762626265	0.425602011	9	11	CACTIH010009451.1	32989	32999	1	T	19918	23716	OE9A058549	.	protein_coding	+	intergenic	9274	intergenic	FALSE	FALSE	FALSE	1	0.359954638	0.702715395	FALSE	FALSE	FALSE	0	FALSE
9_18900131	oleic_acid	137	0.978571429	3	TRUE	3	3.839416058	0.308782634	3	4	9	18900131	18900147	4	TAAA	18900223	18902413	OE9A088541	.	protein_coding	+	intergenic	77	promoter	FALSE	FALSE	FALSE	NA	NA	NA	NA	NA	NA	0	FALSE
CACTIH010000063.1_690790	oleic_acid	134	0.957142857	5	TRUE	6	5.28358209	0.464724679	5	7	CACTIH010000063.1	690790	690805	3	TTC	686941	691934	OE9A072146	.	protein_coding	+	overlapping_gene	0	intron	FALSE	FALSE	FALSE	NA	NA	NA	NA	NA	NA	0	FALSE
CACTIH010000390.1_13446	oleic_acid	132	0.942857143	10	TRUE	8	9.737878795	0.361583377	9	10.166667	CACTIH010000390.1	13446	13456	1	T	22535	23638	OE9A095875	.	protein_coding	-	intergenic	9080	intergenic	FALSE	FALSE	FALSE	NA	NA	NA	NA	NA	NA	0	FALSE
6_29050293	oleic_acid	131	0.935714286	7	TRUE	9	11.10687023	0.806243983	10	18	6	29050293	29050304	1	T	29047258	29061240	OE9A049051	.	protein_coding	-	overlapping_gene	0	intron	FALSE	FALSE	FALSE	0.375861203	0.359954638	0.388383174	FALSE	FALSE	FALSE	0	FALSE
18_3073084	oleic_acid	131	0.935714286	8	TRUE	9	11.23409669	0.555384922	10	13	18	3073084	3073095	1	A	3067908	3073014	OE9A044987	.	protein_coding	-	intergenic	71	promoter	FALSE	FALSE	FALSE	0.155371129	0.264614491	0.167036104	FALSE	FALSE	FALSE	0	FALSE
CACTIH010007616.1_49534	oleic_acid	124	0.885714286	7	TRUE	16	9.576612903	1.129868607	4	10	CACTIH010007616.1	49534	49544	1	A	48706	53689	OE9A106269	.	protein_coding	-	overlapping_gene	0	intron	FALSE	FALSE	FALSE	0.007116729	0.005543954	0.006409048	TRUE	TRUE	TRUE	3	TRUE
4_9997453	oleic_acid	128	0.914285714	6	TRUE	12	11.30078125	0.774443777	9	12	4	9997453	9997464	1	A	10020921	10022280	OE9A034885	.	protein_coding	+	intergenic	23458	intergenic	FALSE	FALSE	FALSE	0.375861203	0.359954638	0.388383174	FALSE	FALSE	FALSE	0	FALSE
