## Supplementary Data S1-S7 for "Interpreting Short Tandem Repeat Variations with Genomic Foundation Models in Olive": Supplementary_Data_S7.csv

Analysis	Model	Layer	N	Pooling	Metric	Primary_Estimate	Secondary_Estimate	CI_Low	CI_High	Fraction_STR_Greater	P_Value	Notes
fixed_total_length	ArgoNT	21	5697	whole_mean	embedding_agreement	0.9999499388651572	0.011683675010252996	0.9999307086767669	0.9999615244644028	NA	NA	Primary estimate is median Pearson correlation; secondary estimate is median relative L2 difference
fixed_total_length	PlantCAD2	36	5697	whole_mean	embedding_agreement	0.9966734128183429	0.0822333576153898	0.9921321259701599	0.9984015879159391	NA	NA	Primary estimate is median Pearson correlation; secondary estimate is median relative L2 difference
matched_indel_control	ArgoNT	21	1000	whole_mean	L2 slope per bp	0.42262792905800334	0.3890947452274819	0.3990018795668199	0.44641535093253215	0.92	9.99990000099999e-06	Primary estimate is mean STR-minus-control slope; secondary estimate is median difference
matched_indel_control	GPN	25	1000	whole_mean	L2 slope per bp	0.37045608340156616	0.2934871735788513	0.32795393484218394	0.41371929614057334	0.796	9.99990000099999e-06	Primary estimate is mean STR-minus-control slope; secondary estimate is median difference
matched_indel_control	PlantCAD2	36	1000	whole_mean	L2 slope per bp	0.0235838845210885	0.011029828806008382	0.021152831096574152	0.026309862664696752	0.86	9.99990000099999e-06	Primary estimate is mean STR-minus-control slope; secondary estimate is median difference
